# SAD-dependent thylakoid lipid desaturation and FDX5-associated electron transfer during copper deficiency in *Chlamydomonas reinhardtii*

**DOI:** 10.64898/2026.05.22.727179

**Authors:** Jaruswan Warakanont, Stefan Schmollinger, Samuel O. Purvine, Carrie D. Nicora, Christoph Benning, Daniela Strenkert

**Author notes:** Corresponding author: Daniela Strenkert.

## Abstract

Photosynthetic membranes undergo structural remodeling in response to environmental stress by altering fatty acid composition and desaturation levels. These changes, mediated by fatty acid desaturases (FADs), are essential for maintaining photosynthetic performance and adaptation. In this study, we demonstrate that copper-deficient *Chlamydomonas reinhardtii* cells upregulate the expression of the gene encoding stearoyl-ACP desaturase (SAD/FAB2). We propose that this four-fold induction reflects an increased physiological demand for its primary product, oleic acid (18:1*^Δ9^*), and its subsequent downstream derivatives. The *sad* mutants exhibit a significant reduction in 18:1*^Δ9^* content compared to wild-type cells, which correlates with diminished growth rates. Although SAD abundance increases under Cu deficiency, loss of SAD strongly alters C18 fatty acid composition across Cu conditions, while the growth defect is most apparent under Cu-replete conditions. This suggests that SAD activity may be a limiting factor in copper-depleted environments, leading to slower growth and reduced 18:1*^Δ9^* levels in the uncharged galactolipids monogalactosyldiacylglycerol (MGDG) and digalactosyldiacylglycerol (DGDG), both of which are critical for photosynthetic function. The desaturation reaction catalyzed by SAD requires molecular oxygen and electrons supplied by ferredoxin (Fd). Using reciprocal IP-MS, we identified FDX5 as a Cu-deficiency specific SAD interacting protein. However, *fdx5* mutants retained wild-type fatty acid profiles, indicating that FDX5 is not strictly required for SAD-dependent lipid desaturation and that another ferredoxin, likely FDX1, can compensate.
