## Supplementary material for "SAD-dependent thylakoid lipid desaturation and FDX5-associated electron transfer during copper deficiency in *Chlamydomonas reinhardtii*": Data S1

### Sheet: +Cu SAD-HA CoIP
	Precursor Ion intensity
Gene Identifier	+Cu wildtype	+Cu SAD-HA 107	+Cu SAD-HA 198	Description	Symbol
Cre17.g701700	0	2273100000	1337200000	plastid acyl-ACP desaturase	FAB2
Cre13.g577100	0	77998000	256380000	Acyl-carrier protein 2	ACP2
Cre14.g630883	0	72101000	107370000	acyl-[acyl-carrier-protein] delta9-desaturase ((9Z)-n-C16:1);stearoyl-[acyl-carrier-protein] delta9-desaturase ((9Z)-n-C18:1)	DESA1
Cre13.g590750	0	4563800	5261700	Histone H2B	HTB21
Cre01.g010900	0	1794900	1250800	Glyceraldehyde-3-Phosphate Dehydrogenase	GAP3
Cre12.g520500	0	1431300	4860200	Acidic ribosomal protein P0, Ribosomal protein L10	RPP0
Cre06.g264750	0	1356400	2528200	Histone H2A	HTA14
Cre13.g567700	0	1356400	2528200	Histone H2A variant	HAV2
Cre03.g158900	0	1222000	1859500	dihydrolipoamide acetyltransferase, possibly plastidic	DLA2
Cre06.g279700	0	926170	2006300	PROTEIN RLIB
Cre07.g343700	0	727990	2628700	Dihydrolipoamide succinyltransferase, oxoglutarate dehydrogenase E2 component	OGD2
Cre09.g393358	0	456460	521070	Vasa-intronic gene homolog	VIG1
Cre02.g081250	0	372810	214140	Component of early growth phase specific coexpression subnetwork
Cre12.g560950	0	363820	3107400	Photosystem I reaction center subunit V	PSAG
Cre12.g560400	0	356500	625100	DnaJ-like protein	DNJ16
Cre03.g190950	0	331330	178670	Alpha tubulin 1	TUA1
Cre02.g101350	0	314130	523320	Cytosolic 80S ribosomal protein L10a	RPL10A
Cre10.g417700	0	307210	7096.6	Cytosolic 80S ribosomal protein L3	RPL3
Cre06.g278135	0	296220	178600	Cytosolic 80S ribosomal protein L21	RPL21
Cre14.g617900	0	270270	40140	Cytosolic 80S ribosomal protein L35	RPL35
Cre09.g408200	0	259260	298510	Serine/arginine-rich pre-mRNA splicing factor	SRS4
Cre01.g021600	0	249380	81867	DEAD-box RNA helicase	HEL1
Cre06.g289550	0	245710	501410	Cytosolic 80S ribosomal protein L32	RPL32
Cre08.g358556	0	221270	455290	Cytosolic 80S ribosomal protein S29	RPS29
Cre10.g440050	0	217080	0	Chloroplast stem-loop-binding protein 41a	CSP41A
Cre06.g273600	0	212190	1069500	Cytosolic 80S ribosomal protein S27a	RPS27A
Cre17.g701650	0	208010	1893500	Cytosolic 80S ribosomal protein L27	RPL27
CreCp.g802310	0	195850	202940
Cre13.g567450	0	189610	789750	Histone H1	HON1
Cre06.g263250	0	188870	287050
Cre11.g467573	0	185550	0	light-harvesting chlorophyll-a/b protein of photosystem I (Type III)	LHCA3
Cre03.g180750	0	178500	182280	Cobalamin-dependent methionine synthase	METE
Cre09.g386650	0	176130	320090	ADP/ATP carrier protein, mitochondrial	ANT1
Cre16.g664550	0	165660	0	Serine hydroxymethyltransferase	SHMT1
CreCp.g802288	0	158270	129540
Cre12.g532550	0	157260	1905600	Cytosolic 80S ribosomal protein L13a	RPL13A
Cre08.g359750	0	155670	492170	Cytosolic 80S ribosomal protein S9	RPS9
Cre08.g382500	0	144130	521340	Cytosolic 80S ribosomal protein S25	RPS25
Cre09.g412100	0	143220	0	Photosystem I reaction center subunit III	PSAF
Cre07.g340350	0	141340	91116	Mitochondrial F1F0 ATP synthase associated protein 1	ASA1
Cre02.g143307	0	129490	48572	ClpC chaperone, Hsp100 family	CLPC1
Cre16.g661050	0	124020	0	Cytosolic 80S ribosomal protein L34	RPL34
Cre17.g701200	0	124010	2045700	Cytosolic 80S ribosomal protein L14	RPL14
Cre16.g652550	0	119960	75080	Chloroplast ribosomal protein L24	PRPL24
Cre01.g016514	0	119950	0	DISULFIDE OXIDOREDUCTASE	DLD2
Cre16.g694250	0	119580	0	PF12937 - F-box-like
Cre06.g264350	0	116870	36830	Chloroplast ribosomal protein L13	PRPL13
Cre07.g318450	0	116410	0	SEC61-beta subunit of ER-translocon	SEC61B
Cre06.g273413	0	115870	0	K14835 - ribosomal RNA methyltransferase Nop2	NOP2
Cre11.g468450	0	108470	0	20 kD Calcium-Binding Protein Centrin (caltractin)	DLE2
Cre01.g066917	0	102820	0	Light-harvesting Chlorophyll a/b binding protein of LHCII	LHCBM1
Cre07.g325736	0	102400	88921	PF04755 - PAP_fibrillin (PAP_fibrillin)
Cre07.g357850	0	100890	1551700	Cytosolic 80S ribosomal protein L22	RPL22
CreCp.g802331	0	100670	186470
Cre03.g208000	0	100400	472760	KOG3416 - Predicted nucleic acid binding protein
Cre12.g529651	0	98835	899490	Cytosolic 80S ribosomal protein L7a	RPL7A
Cre06.g264600	0	98729	1365200	Histone H4	HFO14
Cre01.g001100	0	95783	63622	Coexpressed with genes in mixotrophic condition specific coexpression subnetwork
CreCp.g802273	0	92716	0
Cre06.g250200	0	90098	211600	S-adenosylmethionine synthetase	METM
Cre01.g015350	0	84178	102890	Light-dependent protochlorophyllide reductase	POR1
Cre17.g701500	0	78466	176040	DnaJ-like protein	DNJ1
Cre09.g396326	0	74765	0	PF02213 - GYF domain	GYF
Cre03.g189700	0	73047	0	K07735 - putative transcriptional regulator	algH
Cre03.g199900	0	69410	0	Eukaryotic translation initiation factor 4E	EIF4E
Cre16.g671950	0	69115	0	Coexpressed with genes in heterotrophic condition specific coexpression subnetwork
Cre07.g352650	0	66417	180170	PTHR23139//PTHR23139:SF58 - RNA-BINDING PROTEIN // SUBFAMILY NOT NAMED
Cre12.g485150	0	65389	65862	Glyceraldehyde 3-phosphate dehydrogenase	GAP1
CreCp.g802319	0	63644	154110
Cre02.g116750	0	63525	148360	Mitochondrial F1F0 ATP synthase, alpha subunit	ATP1A
Cre10.g456200	0	61727	278180	Cytosolic 80S ribosomal protein S24	RPS24
Cre02.g079550	0	54063	0	Dynamin-related GTPase, involved in circadian rhythms	DRP2
Cre10.g441400	0	54038	258850	Nucleolar protein, Component of C/D snoRNPs	NOP58
Cre12.g497350	0	52442	48240	PentatricoPeptide Repeat protein	PPR13
Cre12.g498250	0	50112	110770	Cytosolic 80S ribosomal protein S17	RPS17
Cre05.g233305	0	49412	117560	K07071 - uncharacterized protein
Cre12.g549100	0	47824	41718	splicing factor U2AF 65 kDa subunit	UAF3
Cre07.g344550	0	46710	886400	Phosphoglycerate dehydrogenase / Phosphoglyceric acid dehydrogenase
Cre12.g484000	0	46682	0	Acetyl-CoA carboxylase beta-carboxyltransferase subunit	BCX1
Cre16.g672300	0	46588	0	High mobility group protein
Cre07.g337650	0	46380	0	Mitochondrial pyruvate dehydrogenase complex, E1 component, alpha subunit	PDC1
Cre10.g428050	0	46093	0	Differentially downregulated in urea Phototrophic vs. Heterotrophic comparison
Cre09.g393200	0	45766	62719	Heat shock protein 70C	HSP70C
CreCp.g802299	0	44018	0
Cre10.g425900	0	43439	0	Light-harvesting protein 5 of photosystem I	LHCA5
CreCp.g802314	0	37986	0
Cre06.g269050	0	37708	85041	possible chloroplast protein translocon component Tic62	TIC62
CreCp.g802280	0	36374	1053700
Cre01.g032300	0	33954	0	G-strand telomere DNA binding protein	GBP1
Cre07.g344900	0	29731	0
Cre13.g581650	0	29271	1986900	Chloroplast ribosomal protein L7/L12	PRPL7
Cre07.g314000	0	28960	0	PF16156 - Domain of unknown function (DUF4864)	DUF4864
Cre02.g082500	0	27776	96869	Photosystem I reaction center subunit N	PSAN
Cre01.g002500	0	27453	83904	Chlamyopsin 2/1	COP2
Cre01.g020950	0	27293	39037	K14852 - regulator of ribosome biosynthesis	RRS1
Cre06.g250100	0	25849	874020	Heat shock protein 70B	HSP70B
Cre05.g238332	0	25827	41387	Photosystem I reaction center subunit II, 20 kDa	PSAD
Cre04.g231222	0	25637	13397	Chaperonin 60A	CPN60A
Cre10.g435800	0	25547	69176	Chloroplast stem-loop-binding protein 41b	CSP41B
Cre08.g372100	0	25276	776730	Heat shock protein 70A	HSP70A
Cre08.g378000	0	23976	0	K18749 - protein LSM14	LSM14, RAP55, SCD6
Cre12.g494450	0	23099	0	Chloroplast ribosomal protein S16	PRPS16
Cre09.g417200	0	22279	0	K15030 - translation initiation factor 3 subunit M	EIF3M
Cre04.g229300	0	20914	0	rubisco activase	RCA1
Cre02.g118300	0	19877	0	DEAD box ATP-dependent RNA helicase	HEL12
Cre12.g537200	0	19876	118420	2-oxoglutarate dehydrogenase, E1 subunit	OGD1
Cre06.g308250	0	18115	1247400	Cytosolic 80S ribosomal protein S4	RPS4
Cre01.g019600	0	16710	0
Cre12.g553250	0	16397	38619	Phosphofructokinase	PFK2
Cre14.g621450	0	13616	0	Cytosolic 80S ribosomal protein L5	RPL5
Cre10.g427700	0	12196	10160	DEAD box ATP-dependent RNA helicase	HEL47
Cre12.g525200	0	9458.5	0	Nucleolar protein, Component of C/D snoRNPs	NOP56
Cre16.g678050	0	7697.7	0	serine/arginine repetitive matrix protein	SRE3
Cre13.g564250	0	4722.9	0	Eukaryotic translation initiation factor 3, subunit A	EIF3A
Cre09.g400627	0	4530.8	0
Cre06.g282500	0	3426.9	988950	Cytosolic 80S ribosomal protein L23a	RPL23A
Cre09.g415950	0	2941.6	0	Mitochondrial/chloroplast ribosomal protein L10	MRPL6
Cre12.g560300	0	0	6470500	PTHR24012:SF318 - RNA-BINDING (RRM/RBD/RNP MOTIFS) FAMILY PROTEIN
Cre12.g528750	0	0	1453700	Cytosolic 80S ribosomal protein L12	RPL12
Cre12.g558900	0	0	653060	Regulator of photosynthetic cyclic electron flow	PETO
Cre09.g397549	0	0	560560	PF06972 - Protein of unknown function (DUF1296)	DUF1296
Cre06.g285401	0	0	521810	Histone-like Flagellar Associated protein	FAP355
Cre16.g682300	0	0	488960	Cytosolic 80S ribosomal protein S26	RPS26
Cre12.g512600	0	0	456750	Cytosolic 80S ribosomal protein L18	RPL18
Cre05.g234637	0	0	427870	K02957 - small subunit ribosomal protein S15Ae	RP-S15Ae, RPS15A
Cre06.g261000	0	0	377100	Photosystem II 10 kDa polypeptide	PSBR
Cre01.g026450	0	0	337710	Serine/arginine-rich pre-mRNA splicing factor	SRS1
Cre12.g489153	0	0	296980	Cytosolic 80S ribosomal protein L31	RPL31
Cre05.g245950	0	0	268600	Dynamin-related GTPase	DRP1
Cre12.g508850	0	0	241380	Glutathione S-transferase
Cre06.g278239	0	0	214710	Serine/arginine-rich pre-mRNA splicing factor	SRS7
Cre01.g050950	0	0	211980	Geranylgeranyl reductase CHLP	CHLP
Cre09.g392350	0	0	197960	glycine-rich RNA-binding protein	CGLD37
Cre10.g459250	0	0	180280	Cytosolic 80S ribosomal protein L35a	RPL35A
CreCp.g802303	0	0	168410
Cre07.g335550	0	0	166340
Cre07.g338050	0	0	149190	Mitochondrial F1F0 ATP synthase associated protein 3	ASA3
Cre03.g171350	0	0	88523	SEC61-alpha subunit of ER-translocon	SEC61A
Cre13.g573351	0	0	86102	K02960 - small subunit ribosomal protein S16e	RP-S16e, RPS16
Cre01.g019200	0	0	72686	RRP1-like protein	NOP52
Cre02.g077300	0	0	68882	Nucleolar protein, Component of C/D snoRNPs	NOP1
Cre02.g078300	0	0	68188	Glutathione peroxidase, selenoprotein	GPX1
Cre10.g444700	0	0	67313	Starch Branching Enzyme	SBE3
Cre02.g095400	0	0	52649	K14820 - ribosome biogenesis protein BRX1	BRX1, BRIX1
Cre08.g358564	0	0	46524	Flagellar Associated Protein 344	FAP344
Cre09.g402300	0	0	45189	Mitochondrial F1F0 ATP synthase associated protein 8	ASA8
CreCp.g802325	0	0	34795
Cre02.g119550	0	0	32790	NaCl-inducible protein	NIP1
Cre17.g741850	0	0	27648	Heterogeneous nuclear ribonucleoprotein	HNR1
Cre09.g416150	0	0	24710	Mitochondrial F1F0 ATP synthase associated protein 7	ASA7
Cre10.g428750	0	0	15151	K14792 - rRNA biogenesis protein RRP5	RRP5, PDCD11

### Sheet: -Cu SAD-HA CoIP
	Precursor Ion intensity
Gene Identifier	-Cu wildtype	-Cu SAD-HA 107	-Cu SAD-HA 198	Description V6.1	Symbol (v6.1)
Cre17.g701700	0	10785000000	5774900000	plastid acyl-ACP desaturase	FAB2
Cre14.g630883	0	611190000	238480000	K03921 - acyl- (DESA1)	DESA1
Cre13.g577100	0	204190000	294050000	Acyl-carrier protein 2	ACP2
Cre12.g524250	0	64971000	0
Cre07.g314000	0	21124000	6337700	PF16156 - Domain of unknown function (DUF4864)	DUF4864
Cre16.g694250	0	13884000	6202800	PF12937 - F-box-like
Cre02.g143307	0	5396400	1202000	ClpC chaperone, Hsp100 family	CLPC1
Cre03.g180750	0	5140400	1760800	Cobalamin-dependent methionine synthase	METE
Cre09.g393200	0	4803600	1443900	Heat shock protein 70C	HSP70C
Cre05.g245950	0	4309200	1298700	Dynamin-related GTPase	DRP1
CreCp.g802331	0	3856600	439420
Cre09.g394065	0	2553600	0	K18635 - protein SPIRAL1 and related proteins	SPR1
Cre03.g158000	0	2487100	0	Glutamate-1-semialdehyde aminotransferase	GSA1
Cre07.g340350	0	2404600	256770	Mitochondrial F1F0 ATP synthase associated protein 1	ASA1
Cre06.g263250	0	2093900	770010
Cre16.g695050	0	1857000	123440	3-hydroxyacyl-CoA dehydrogenase	HCD1
Cre07.g335550	0	1610400	78189
Cre17.g698000	0	1546900	305270	Mitochondrial F1F0 ATP synthase, beta subunit	ATP2
CreCp.g802297	0	1514600	0
Cre12.g525200	0	1376400	623250	Nucleolar protein, Component of C/D snoRNPs	NOP56
Cre05.g234550	0	1238600	382570	Fructose-1,6-bisphosphate aldolase	FBA3
CreCp.g802313	0	1158000	961350
Cre07.g338451	0	1150700	117040	Fructose-1,6-bisphosphatase	FBP1
Cre02.g079800	0	1116600	0	Mitochondrial F1F0 ATP synthase associated protein 6	ASA6
Cre05.g234638	0	1096500	0	Amidophosphoribosyltransferase / Phosphoribosyldiphosphate 5-amidotransferase
Cre17.g701500	0	1036500	1220900	DnaJ-like protein	DNJ1
Cre02.g079550	0	980820	406990	Dynamin-related GTPase, involved in circadian rhythms	DRP2
Cre10.g417950	0	971330	603540	K14824 - ribosome biogenesis protein ERB1	ERB1, BOP1
Cre09.g416150	0	929250	351870	Mitochondrial F1F0 ATP synthase associated protein 7	ASA7
Cre06.g275900	0	892450	25407	Histone H1	HON3
Cre08.g370601	0	872020	0	K14559 - U3 small nucleolar RNA-associated protein MPP10	MPP10
Cre02.g108450	0	835390	261990	Flagellar Associated Protein 280, transcriptional coactivator-like	FAP280
Cre02.g078300	0	772660	503030	Glutathione peroxidase, selenoprotein	GPX1
Cre02.g073650	0	755660	0	Spliceosome Component, nuclear pre-mRNA splicing factor	PRP19
Cre02.g078100	0	711650	0	Eukaryotic initiation factor, eIF-5B	EIF5B1
Cre13.g565850	0	669790	427330	Alpha subunit of COP-I complex	COPA1
Cre06.g309100	0	646280	217310	Chaperonin 60C	CPN60C
Cre09.g396213	0	635380	0	Photosystem II Oxygen Evolution Enhancer protein 1	PSBO
CreCp.g802329	0	618170	0
Cre10.g428200	0	616600	0	PTHR24012:SF492 - HETEROGENEOUS NUCLEAR RIBONUCLEOPROTEIN A0
Cre02.g143050	0	573010	185600	Acidic ribosomal protein P2	RPP2
Cre11.g468450	0	571080	543560	20 kD Calcium-Binding Protein Centrin (caltractin)	DLE2
Cre03.g199647	0	560260	0	Eukaryotic translation initiation factor 4A3
Cre07.g342000	0	525200	52738	PF00651//PF12847 - BTB/POZ domain (BTB) // Methyltransferase domain	Methyltransf_18
Cre01.g002500	0	511470	1104100	Chlamyopsin 2/1	COP2
Cre12.g550700	0	494630	0	Phosphoribosylglycinamide formyltransferase / Glycinamide ribonucleotide transformylase
Cre06.g310750	0	459650	133810	Gamma subunit of COP-I complex	COPG1
Cre07.g338050	0	442590	345230	Mitochondrial F1F0 ATP synthase associated protein 3	ASA3
Cre01.g038650	0	441900	102710	Serine/arginine-rich pre-mRNA splicing factor	SRS2
Cre14.g617826	0	409420	0	PTHR14110:SF0 - MITOCHONDRIAL IMPORT INNER MEMBRANE TRANSLOCASE SUBUNIT TIM22	TIM22
Cre09.g402300	0	388060	0	Mitochondrial F1F0 ATP synthase associated protein 8	ASA8
Cre08.g372450	0	385320	0	Photosystem II Oxygen Evolution Enhancer protein 3	PSBQ
Cre13.g586916	0	371970	129820	Serine/arginine-rich pre-mRNA splicing factor	SRS6
Cre02.g088600	0	356890	338490	ATP citrate lyase, subunit B	ACLB1
Cre09.g408600	0	355430	0	Stizolobate synthase
Cre12.g507300	0	353870	104170	Low-CO2-inducible protein 30	LCI30
Cre16.g677026	0	346840	0	Pyruvate dehydrogenase E1 beta subunit	PDH1
CreCp.g802319	0	346130	216700
Cre09.g801069	0	344870	47527
Cre12.g507650	0	332490	50354	Chloroplast DnaJ-like protein 1	CDJ1
Cre16.g678050	0	311590	0	serine/arginine repetitive matrix protein	SRE3
Cre09.g389652	0	301740	0	PTHR31437:SF1 - PROTEIN SREK1IP1
Cre04.g218850	0	301180	0	Putative small nucleolar ribonucleoprotein U3 protein	RNP
Cre08.g378850	0	300400	0	Ribose-phosphate pyrophosphokinase	RPPK1
Cre16.g680000	0	296560	0	Mitochondrial ATP synthase subunit 5, OSCP subunit	ATP5
Cre01.g032250	0	287730	0	PTHR13087 - NF-KAPPA B ACTIVATING PROTEIN
Cre14.g630847	0	279580	0	Putative transaldolase, plastid form	TAL2
CreCp.g802314	0	276460	61996
Cre02.g104650	0	273130	0	K14573 - nucleolar protein 4	NOP4, RBM28
Cre09.g416050	0	262120	0	Argininosuccinate synthase	AGS1
Cre17.g802021	0	261570	45223
Cre12.g494000	0	260090	0	Conserved, expressed protein with meprin and TRAF homology domain	CGL82
Cre17.g722750	0	254570	0
Cre07.g337650	0	254050	0	Mitochondrial pyruvate dehydrogenase complex, E1 component, alpha subunit	PDC1
Cre02.g118500	0	248340	0	Beta' subunit of COP-I complex	COPB2
Cre13.g587000	0	239790	0	K14782 - protein AATF/BFR2	AATF, BFR2
Cre01.g025250	0	237010	0	Riboflavin kinase	RFK2
Cre10.g439100	0	237000	69417	T-complex protein 1, alpha subunit	CCT1
Cre03.g149250	0	218290	43438	Isocitrate lyase	ICL2
Cre11.g467573	0	217300	299690	light-harvesting chlorophyll-a/b protein of photosystem I (Type III)	LHCA3
Cre12.g503300	0	202980	0	Phosphoribosylaminoimidazole carboxylase / AIR carboxylase
Cre11.g481500	0	200450	0	Imidazole glycerol phosphate synthase	HIS7
Cre03.g168450	0	184220	0	T-complex protein 1, theta subunit	CCT8
Cre12.g526850	0	183050	0	DEAD box ATP-dependent RNA helicase	HEL56
Cre01.g021400	0	181590	0	Pre-mRNA splicing factor	SPL13
Cre12.g498450	0	174360	112870	K11493 - regulator of chromosome condensation	RCC1
Cre06.g255400	0	173990	0	K12857 - Prp8 binding protein	SNRNP40, PRP8BP
Cre12.g535950	0	173290	0	NADH:ubiquinone oxidoreductase 76 kDa subunit	NUOS1
Cre16.g692901	0	158820	0	Putative metallochaperone
Cre07.g352650	0	158300	80698	PTHR23139//PTHR23139:SF58 - RNA-BINDING PROTEIN // SUBFAMILY NOT NAMED
Cre11.g467770	0	155930	0	Phosphoglycerate kinase, chloroplast precursor	PGK1
Cre07.g344050	0	153470	152620	K14555 - U3 small nucleolar RNA-associated protein 13	UTP13, TBL3
Cre12.g532100	0	146420	67478	Chloroplast translocon associated protein 3	CTAP3
Cre16.g660850	0	144020	26066
Cre10.g434750	0	141980	0	Acetohydroxy acid isomeroreductase	AAI1
Cre07.g314100	0	138840	33834	K14775 - ribosome biogenesis protein UTP30	UTP30, RSL1D1
Cre04.g217921	0	136880	79159	Beta subunit of COP-I complex	COPB1
Cre03.g182500	0	133020	0	Subunit of the Signal Recognition Particle	SRP72
Cre06.g249250	0	132050	0	Cytosolic 80S ribosomal protein L7ae	RPL7AE
Cre07.g328900	0	120150	0	Calcium/calmodulin-dependent protein kinase	CDPK9
Cre12.g514750	0	117690	17961	Citrate synthase, mitochondrial	CIS1
Cre17.g697350	0	114550	0	K12861 - pre-mRNA-splicing factor SPF27	BCAS2
Cre18.g749847	0	110630	84933	Dihydrolipoyl dehydrogenase	DLD1
Cre05.g233305	0	104750	157140	K07071 - uncharacterized protein (K07071)
Cre17.g802019	0	104240	50980	IPR003891//IPR016024 - Initiation factor eIF-4 gamma, MA3 // Armadillo-type fold
Cre13.g581600	0	95642	413240	Mitochondrial F1F0 ATP synthase associated protein 4	ASA4
Cre08.g378150	0	90369	0	Glucose-6-phosphate dehydrogenase	GLD2
Cre06.g251350	0	87900	0	K14829 - pre-rRNA-processing protein IPI3	IPI3
Cre04.g215850	0	85665	0	Importin alpha	IPA1
Cre13.g583550	0	84079	0	Vesicle inducing protein in plastids 1	VIPP1
Cre06.g278222	0	83694	0	Receptor of activated protein kinase C	RCK1
Cre09.g386735	0	74298	65909	Dihydrolipoamide acetyltransferase	DLA1
Cre12.g518300	0	72934	0	Pre-mRNA splicing factor	SPL25
Cre09.g392500	0	72813	0
Cre02.g077401	0	71778	0
Cre11.g467547	0	70930	0	Glutamyl/glutaminyl-tRNA synthetase, chloroplast precursor	TSX1
Cre17.g746997	0	70538	858700	Dual function alcohol/acetaldehyde dehydrogenase	ADH1
Cre16.g689311	0	67030	0
Cre10.g454100	0	63209	0	K14561 - U3 small nucleolar ribonucleoprotein protein IMP4	IMP4
Cre17.g741850	0	59126	0	Heterogeneous nuclear ribonucleoprotein	HNR1
Cre10.g429150	0	56884	19145	Anthranilate phosphoribosyltransferase	PRT1
Cre11.g477850	0	53880	0	Transcriptional coactivator-like protein	TXC1
Cre02.g142186	0	51241	0	Plastid division protein	FTSZ2
Cre12.g498550	0	46103	0	Mg protoporphyrin IX S-adenosyl methionine O-methyl transferase	CHLM
Cre03.g194850	0	41051	0	NAD-dependent malate dehydrogenase, chloroplastic	MDN1
Cre09.g415550	0	37700	0	Mitochondrial F1F0 ATP synthase associated protein 2	ASA2
Cre01.g055400	0	36830	0	PF05022 - SRP40, C-terminal domain	SRP40_C
Cre01.g070567	0	36729	22445	PTHR14440:SF7 - DNA-DIRECTED RNA POLYMERASE I SUBUNIT RPA49
Cre14.g620300	0	35544	0	Anthranilate synthase, beta subunit	ASB1
Cre11.g467541	0	29297	0	PTHR13780//PTHR13780:SF49 - AMP-ACTIVATED PROTEIN KINASE, GAMMA REGULATORY SUBUNIT // SUBFAMILY NOT NAMED
Cre16.g687182	0	29180	0	Proteome of basal body 10	POB10
Cre03.g146527	0	25043	0	gamma-glutamyl phosphate reductase	GSD1
Cre01.g029750	0	23849	0	ODA5-Associated Adenylate Kinase	DAAK1
CreCp.g802271	0	23656	0
Cre12.g508250	0	21794	0	PTHR22975:SF9 - F6D8.33-RELATED
Cre12.g498950	0	19410	0	IPR000008 - C2 domain
Cre07.g346450	0	15236	0	PTHR11780//PTHR11780:SF12 - NADH-UBIQUINONE OXIDOREDUCTASE FLAVOPROTEIN 1 NDUFV1 // SUBFAMILY NOT NAMED
Cre13.g584200	0	0	3442300	Glutaredoxin-like protein
Cre16.g674250	0	0	586860	Serine/arginine-rich pre-mRNA splicing factor	SRS10
Cre06.g278185	0	0	267970	UDP-glucose dehydrogenase	UGD2
Cre13.g602850	0	0	240240	Serine/arginine-rich pre-mRNA splicing factor	SRS8
Cre01.g004500	0	0	236710	Isopropylmalate dehydratase, large subunit	LEU1L
Cre01.g044800	0	0	225400	Pyruvate-formate lyase	PFL1
Cre03.g145967	0	0	197430	K15437 - aminoacyl tRNA synthase complex-interacting multifunctional protein 1	AIMP1, ARC1
Cre17.g710100	0	0	170860	K14863 - ribosome biogenesis protein YTM1	YTM1, WDR12
Cre16.g674300	0	0	163100	Ankyrin Repeat Flagellar Associated Protein 269	FAP269
Cre12.g549750	0	0	129050	Flagellar Associated Protein 4	FAP4
Cre10.g425900	0	0	128560	Light-harvesting protein 5 of photosystem I	LHCA5
Cre12.g519900	0	0	103570	UDP-N-acetylmuramoyl-L-alanyl-D-glutamate--2,6-diaminopimelate ligase / UDP-N-acetylmuramyl-tripeptide synthetase
Cre07.g325712	0	0	99532	PTHR10792:SF8 - RIBOSOME BIOGENESIS PROTEIN RLP24-RELATED
Cre13.g603700	0	0	88877	Actin, flagellar inner arm dynein subunit	IDA5
Cre12.g531550	0	0	87813	Eukaryotic translation initiation factor 2, beta subunit	EIF5B3
Cre09.g391652	0	0	85582	K14833 - nucleolar complex protein 2	NOC2
Cre12.g516200	0	0	78402	Ribosomal protein S5/Elongation Factor G/III/V family protein	EFG2
Cre17.g741700	0	0	76158	Putative kinesin-like motor protein	KIL22
Cre04.g213905	0	0	56239	K13091 - RNA-binding protein 39	RBM39, RNPC2
Cre03.g164950	0	0	48767	Serine/arginine-rich pre-mRNA splicing factor	SRS3
Cre17.g700950	0	0	44026	Apoferredoxin	FDX5
Cre01.g007051	0	0	43057	Cytosolic 80S ribosomal protein L40, ubiquitin fusion	RPL40
Cre12.g486300	0	0	42883	Photosystem I reaction center subunit L	PSAL
Cre10.g444700	0	0	39722	Starch Branching Enzyme	SBE3
Cre14.g616100	0	0	38195	Peptidyl-prolyl cis-trans isomerase, FKBP-type	FKB53
Cre02.g145231	0	0	35775	K14831 - protein MAK16	MAK16
Cre02.g142146	0	0	33530	PSII biogenesis protein	HCF244
Cre03.g171350	0	0	31770	SEC61-alpha subunit of ER-translocon	SEC61A
Cre03.g163700	0	0	28974	Proteome of basal body 26	POB26
Cre15.g635600	0	0	27387	Cytosolic nascent polypeptide-associated complex alpha subunit	EGD2
Cre01.g032300	0	0	26178	G-strand telomere DNA binding protein	GBP1
Cre02.g082600	0	0	25013
Cre12.g519100	0	0	24812	Acetyl-CoA carboxylase	ACC1
Cre01.g015350	0	0	15767	Light-dependent protochlorophyllide reductase	POR1
Cre02.g080200	0	0	14952	Transketolase	TRK1
Cre06.g283050	0	0	11699	light-harvesting protein of photosystem I	LHCA1
Cre03.g206350	0	0	11308	OctotricoPeptide Repeat protein 19	OPR19
Cre12.g522950	0	0	5102.6	Chloroplast septum site-determining protein	MIND1

### Sheet: -Cu FDX5-HA CoIP
	Precursor Ion intensity
Gene Identifier	-Cu wildtype	-Cu FDX5-HA 25	-Cu FDX5-HA 221	Description	Symbol
Cre17.g700950	0	2113600000	1531300000	Ferredoxin 5	FDX5
Cre06.g250100	0	6253300	6815900	Heat shock protein 70B	HSP70B
Cre10.g456250	0	6126300	7433300	Thioredoxin M4, chloroplastic	TRX25
Cre01.g020918	0	5254300	5335500	Presequence protease 1	PREP1
Cre08.g372100	0	4337400	5609100	Heat shock protein 70A	HSP70A
Cre02.g088200	0	3863800	4620200	Protein disulfide isomerase 1	RB60
Cre12.g553700	0	3850400	7135900	Protein disulfide oxidoreductase	PDO2
Cre06.g252871	0	3718700	5289600	Mating-type a region 5
Cre09.g386650	0	3402700	1058500	ADP/ATP carrier protein, mitochondrial	ANT1
Cre07.g352650	0	3293000	1391000	PTHR23139//PTHR23139:SF58 - RNA-BINDING PROTEIN // SUBFAMILY NOT NAMED
Cre03.g180750	0	3025200	3560900	Cobalamin-dependent methionine synthase	METE
Cre01.g044800	0	2211500	6508500	Pyruvate-formate lyase	PFL1
Cre09.g393200	0	1882800	1388200	Heat shock protein 70C	HSP70C
Cre03.g185550	0	1763100	1507900	Sedoheptulose-1%252C7-bisphosphatase, chloroplastic	SBP1
Cre12.g503300	0	1702100	2141800	Phosphoribosylaminoimidazole carboxylase / AIR carboxylase
Cre02.g080700	0	1475000	2108900	Endoplasmic reticulum associated Hsp70 protein	BIP1
Cre02.g143307	0	1444900	1688600	ClpC chaperone, Hsp100 family	CLPC1
Cre03.g208000	0	1164700	875210	replication factor A1	RFA1, RPA1, rpa
Cre12.g557100	0	1001400	336020	K00573 - protein-L-isoaspartate(D-aspartate) O-methyltransferase (E2.1.1.77, pcm)
Cre02.g084400	0	892120	82006	Prolyl 4-hydroxylase 9	PFH9
Cre16.g695050	0	888600	1412800	Enoyl-CoA hydratase 1	ECH3
Cre01.g002300	0	841740	1364900	Cyclophilin 19-2	CYN19B
Cre16.g672650	0	815780	8602400	Mitochondrial substrate carrier protein
Cre01.g033550	0	790160	935440	Protein disulfide isomerase 2	PDI2
CreCp.g802331	0	776990	1992800
Cre12.g530600	0	712470	459670	Glutamine synthetase	GLN3
Cre12.g549100	0	705720	587140	splicing factor U2AF 65 kDa subunit	UAF3
Cre05.g234550	0	704040	2546300	Fructose-1%252C6-bisphosphate aldolase, chloroplastic	FBA3
CreCp.g802314	0	689710	2676300
Cre05.g238332	0	633440	2882400	Photosystem I reaction center subunit II, 20 kDa	PSAD1
Cre02.g082500	0	632750	0	Photosystem I reaction center subunit N	PSAN1
Cre07.g340350	0	593880	424770	Mitochondrial F1F0 ATP synthase associated protein 1	ASA1
Cre16.g657250	0	586020	3220400	Glyoxal oxidase 19	GOX19
Cre03.g172000	0	559010	836160	3-oxoacy-ACP reductase	KAR1
Cre17.g701500	0	547880	981320	DnaJ-like protein	DNJ1
Cre12.g503400	0	530420	579720	Pre-mRNA splicing factor, SR-related protein
Cre09.g409500	0	509090	1055400	Ribonuclease MRP subunit P25	RPP25
Cre09.g391949	0	493580	466640	PTHR23139//PTHR23139:SF61 - RNA-BINDING PROTEIN // SUBFAMILY NOT NAMED
Cre02.g078300	0	484960	207950	Glutathione peroxidase, selenoprotein	GPX1
Cre05.g245950	0	456580	1063900	Dynamin-related GTPase	DRP1
Cre02.g120100	0	440820	2740000	ribulose-1,5-bisphosphate carboxylase/oxygenase small subunit 1	RBCS1
Cre09.g401600	0	434290	1537200	Uncharacterised conserved protein UCP030333, DNA/RNA-binding Alba-related
Cre01.g007051	0	432480	317560	Cytosolic 80S ribosomal protein L40, ubiquitin fusion	RLP40
Cre06.g309100	0	395360	843830	Chaperonin 60C	CPN60C
Cre02.g073650	0	392860	401800	Spliceosome Component, nuclear pre-mRNA splicing factor	PRP19
Cre16.g678050	0	378100	845320	serine/arginine repetitive matrix protein	SRE3
Cre03.g158000	0	370340	333100	Glutamate-1-semialdehyde aminotransferase	GSA1
Cre17.g741850	0	367770	90509	Heterogeneous nuclear ribonucleoprotein	HNR1
Cre08.g365692	0	363620	343840	Ferredoxin-sulfite reductase	SIR2
Cre03.g144807	0	345870	0	Malate synthase	MAS1
Cre03.g204250	0	329960	453330	S-Adenosyl homocysteine hydrolase	SAH1
Cre12.g516200	0	326630	2166800	Ribosomal protein S5/Elongation Factor G/III/V family protein	EFG2
Cre17.g701700	0	298050	671860	plastid acyl-ACP desaturase	FAB2 SAD
Cre01.g010900	0	296450	2228800	Glyceraldehyde-3-Phosphate Dehydrogenase A	GAPA1
Cre16.g693500	0	289220	388290	Hydroxyproline-rich Flagellar Associated Protein 40	FAP40
Cre01.g066917	0	284360	691230	Light-harvesting Chlorophyll a/b binding protein of LHCII	LHCBM1
Cre03.g156900	0	284360	535100	Light-harvesting Chlorophyll a/b binding protein of LHCII	LHCBM5
Cre03.g194850	0	273760	478260	NAD-dependent malate dehydrogenase, chloroplastic	MDN1
Cre09.g389652	0	271950	223520	PTHR31437//PTHR31437:SF1 - FAMILY NOT NAMED // PROTEIN SREK1IP1
Cre12.g518300	0	255000	246720	Pre-mRNA splicing factor	SPL25
Cre09.g394200	0	254000	405080	Flagellar Associated Protein 102	FAP102
CreCp.g802329	0	251590	0
Cre02.g143050	0	249380	116390	Acidic ribosomal protein P2	RPP2
Cre17.g715500	0	246680	133940	PTHR10681//PTHR10681:SF91 - THIOREDOXIN PEROXIDASE // SUBFAMILY NOT NAMED
Cre01.g047800	0	242310	338530	Glutaredoxin 6, CGFS type, probably chloroplastic	GRX6
Cre06.g285401	0	240340	633010	Histone-like Flagellar Associated protein	FAP355
Cre10.g435800	0	230820	257810	Chloroplast stem-loop-binding protein 41b	CSP41B
Cre12.g520650	0	226610	0	Tubby-like protein	TLP1
Cre02.g079550	0	221290	248410	Dynamin-related GTPase, involved in circadian rhythms	DRP2
CreCp.g802319	0	220930	319830
Cre06.g250950	0	217380	0	U2 snRNP auxiliary factor, small subunit
Cre13.g586916	0	216340	1480700	Serine/arginine-rich pre-mRNA splicing factor	SRS6
Cre06.g263250	0	214020	1106600
Cre07.g325743	0	213810	164070	Glutaredoxin, CGFS type	GRX3
Cre05.g248600	0	206550	714800	putative copper chaperone	PCC1
Cre12.g483950	0	206460	605940	Malate dehydrogenase 4	MDH4
Cre03.g152150	0	204490	121920	Zinc finger, C2H2 // Zinc finger C2H2-type/integrase DNA-binding domain // Zinc finger, C2H2-like
Cre13.g581600	0	200720	0	Mitochondrial F1F0 ATP synthase associated protein 4	ASA4
Cre16.g659700	0	194300	0
Cre04.g214150	0	191670	428560	Thiazole biosynthetic enzyme	THI4
Cre08.g372450	0	189820	366940	Photosystem II Oxygen Evolution Enhancer protein 3	PSBQ1
Cre07.g800769	0	187200	299450	MAPEG family (MAPEG)
Cre02.g087600	0	183790	0	SNF2-related DNA/RNA helicase	SRH2
Cre02.g108450	0	182530	798830	Flagellar Associated Protein 280, transcriptional coactivator-like	FAP280
Cre12.g537200	0	177960	476950	2-oxoglutarate dehydrogenase, E1 subunit	OGD1
Cre17.g724200	0	162460	177350	La protein	LAL1
Cre02.g091050	0	156180	122960	Delta-aminolevulinic acid dehydratase	ALAD
Cre14.g621000	0	152260	0	Pre-mRNA splicing factor	SPL27
Cre13.g577100	0	151190	0	Acyl-carrier protein 2	ACP2
Cre02.g119550	0	145110	0	NaCl-inducible protein	NIP1
CreCp.g802288	0	143820	918180
Cre01.g042750	0	135160	458300	Aconitate hydratase	ACH1
Cre11.g481500	0	130300	152170	Imidazole glycerol phosphate synthase	HIS7
Cre01.g021400	0	128850	127740	Pre-mRNA splicing factor
Cre11.g467770	0	124610	202850	Phosphoglycerate kinase, chloroplastic	PGK1
Cre02.g141400	0	122930	159650	Phosphoenolpyruvate carboxykinase	PCK1
Cre07.g338451	0	117540	0	Fructose-1,6-bisphosphatase	FBP1
Cre01.g012150	0	117320	445800	Peptide methionine-S-sulfoxide reductase, msrA-type	MSRA4
Cre17.g724300	0	112770	392660	Photosystem I reaction center subunit K	PSAK
Cre04.g222700	0	110670	111280	Elongation Factor 3 and ABC-E class cytosolic protein
Cre09.g402300	0	103120	0	Mitochondrial F1F0 ATP synthase associated protein 8	ASA8
Cre12.g485150	0	102180	267660	Glyceraldehyde 3-phosphate dehydrogenase	GAP1
Cre03.g199800	0	101470	0	Iron hydrogenase	HYDA1
Cre09.g398650	0	100120	50034	PTHR21737:SF4 - CACTIN
Cre06.g278170	0	99060	123810	Flagellar Associated Protein 237	FAP237
Cre09.g391900	0	98935	0	Thioredoxin h1, cytosolic	TRXH2
Cre12.g486300	0	96157	0	Photosystem I reaction center subunit L	PSAL
Cre07.g342000	0	90236	98932	PF00651//PF12847 - BTB/POZ domain (BTB) // Methyltransferase domain (Methyltransf_18)
Cre02.g099850	0	88305	0	Pyruvate dehydrogenase, E1 component, alpha subunit	PDC2
Cre07.g313700	0	86605	75744	Glutamyl/glutaminyl-tRNA synthetase	TSX2
Cre08.g358580	0	84711	108100	Carbamoyl phosphate synthase, large subunit	CMP1
Cre13.g583550	0	84015	0	Vesicle inducing protein in plastids 1	VIPP1
Cre12.g526800	0	81784	91699	6-phosphogluconate dehydrogenase, decarboxylating
CreCp.g802271	0	76044	74691
Cre10.g444700	0	74901	423090	Starch Branching Enzyme 3	SBE3
Cre01.g004500	0	73739	259780	Isopropylmalate dehydratase, large subunit	LEU1L
Cre10.g428750	0	73164	58878	rRNA biogenesis protein RRP5	RRP5, PDCD11
Cre10.g417950	0	73133	72615	K14824 - ribosome biogenesis protein ERB1	ERB1, BOP1
Cre04.g229300	0	69502	240600	RuBisCO activase 1, chloroplastic	RCA1
Cre05.g241950	0	68065	137260	Voltage-dependent anion-selective channel protein	VDAC2
Cre09.g416350	0	63412	0	Nucleosome assembly protein
Cre12.g507650	0	60238	76426	Chloroplast DnaJ-like protein 1	CDJ1
Cre16.g692901	0	56370	75871	Putative metallochaperone
Cre12.g523850	0	55970	94054	Mitochondrial processing peptidase beta subunit and Complex III Core I subunit	MPPB
Cre02.g085950	0	55216	8055	PTHR33415//PTHR33415:SF3 - FAMILY NOT NAMED // EMB514
Cre09.g400050	0	52334	23044
Cre02.g078100	0	46652	0	Eukaryotic initiation factor, eIF-5B	EIF5B1
Cre12.g534350	0	45439	78779	3-hydroxyacyl-CoA dehydrogenase	HCD2
Cre03.g195850	0	44880	822440	Methionine sulphoxide reductase	MSRB4
Cre09.g416150	0	43694	156170	Mitochondrial F1F0 ATP synthase associated protein 7	ASA7
Cre02.g077750	0	43548	0	Flagellar Associated Protein 211	FAP211
Cre02.g080200	0	41640	92510	Transketolase	TRK1
Cre01.g053000	0	39163	42847	Glycerol-3-phosphate dehydrogenase/dihydroxyacetone-3-phosphate reductase	GPD2
Cre14.g630847	0	36999	54362	Putative transaldolase, plastid form	TAL2
Cre06.g294950	0	34184	87007	Enoyl-[acyl-carrier-protein] reductase	ENR1
CreCp.g802324	0	28484	0
Cre06.g296750	0	27502	18415	Iron hydrogenase assembly protein	HYDEF1
Cre16.g672300	0	26727	518500	High mobility group protein
Cre01.g012350	0	25992	20049	K02331 - DNA polymerase phi [EC:2.7.7.7]	POL5, MYBBP1A
Cre09.g401900	0	24922	191040
Cre10.g423500	0	21057	0	Heme oxygenase	HMOX1
Cre06.g278162	0	20495	82136	Pherophorin-chlamydomonas homolog 3	PHC3
Cre16.g693601	0	18457	420830	Hydroxyproline-rich cell wall protein	ISG2
Cre06.g299300	0	17390	43989	Gamma tubulin	TUG1
Cre08.g378150	0	14388	43826	Glucose-6-phosphate dehydrogenase	GLD2
Cre16.g682750	0	9544.3	0
Cre03.g143887	0	1435.1	0	Arginyl-tRNA Synthetase	TSR1
Cre02.g083950	0	0	644260	Plastid-specific ribosomal protein 3	PSRP3
Cre09.g396213	0	0	571570	Photosystem II Oxygen Evolution Enhancer protein 1	PSBO1
Cre02.g082600	0	0	502970
Cre03.g146527	0	0	499450	gamma-glutamyl phosphate reductase	GSD1
Cre09.g394750	0	0	479860	Chloroplast Ribosomal Protein S1	PRPS1
Cre15.g643550	0	0	471780	Pyridoxin biosynthesis protein	PDX1
Cre10.g438600	0	0	468920	Translation machinery associated TMA7	TMA7
Cre06.g283050	0	0	426720	light-harvesting protein of photosystem I	LHCA1
Cre12.g508850	0	0	397770	Glutathione S-transferase
Cre03.g206600	0	0	393030	Acetohydroxyacid dehydratase	AAD1
Cre17.g699000	0	0	358660	Phosphate acetyltransferase	PAT1
Cre12.g484000	0	0	323250	Beta-carboxyltransferase (ACCase complex)	BCX1
Cre07.g337650	0	0	310410	Mitochondrial pyruvate dehydrogenase complex, E1 component, alpha subunit	PDC1
Cre05.g236039	0	0	309010
CreCp.g802280	0	0	307110
Cre12.g501200	0	0	296750	E3 ubiquitin ligase	SKP1
Cre03.g177200	0	0	275530	RNA-binding protein C3, CELF family, subunit of CHLAMY1	CRB3
Cre16.g695100	0	0	266780	Putative Acyl-CoA oxidase
Cre02.g087700	0	0	265290	ascorbate peroxidase	APX1
Cre03.g191050	0	0	261510	Ran-like small GTPase	RAN1
Cre09.g394436	0	0	248930	Inorganic H+ pyrophosphatase	H_PPase
Cre03.g192350	0	0	246850	IPR006652//IPR015915 - Kelch repeat type 1 // Kelch-type beta propeller
Cre16.g650600	0	0	231810	Mastigoneme-like flagellar protein	MST1
Cre09.g415550	0	0	180120	Mitochondrial F1F0 ATP synthase associated protein 2	ASA2
Cre01.g016514	0	0	172750	Dihydrolipoamide dehydrogenase 2	DLD2
Cre01.g014350	0	0	169100	Peroxiredoxin, type II	PRX5
Cre09.g386735	0	0	168600	Dihydrolipoamide acetyltransferase	DLA1
CreCp.g802318	0	0	159080
Cre12.g500500	0	0	158430	Sterol-C24-methyltransferase	SMT1
Cre16.g677026	0	0	158390	Pyruvate dehydrogenase E1 beta subunit	PDH1
Cre02.g143250	0	0	148580	Isocitrate dehydrogenase, NAD-dependent	IDH2
Cre09.g394065	0	0	133450	Flagellar Associated Protein 414	FAP414
Cre06.g261450	0	0	133340	High mobility group protein
Cre16.g690431	0	0	124550	1.3.99.34 - Transferred entry: 1.3.7.11
Cre12.g550850	0	0	122180	Photosystem II Oxygen Evolution Enhancer protein 2	PSBP1
Cre12.g497300	0	0	104080	Rhodanese-like Ca-sensing receptor	CAS
Cre06.g250902	0	0	100510	Cobalamin-independent methionine synthase	METH1
Cre06.g259900	0	0	95547	Chloroplast ATP synthase gamma chain	ATPC1
Cre16.g696000	0	0	83540	UDP-N-acetylglucosamine diphosphorylase / UDP-N-acetylglucosamine pyrophosphorylase
Cre10.g432900	0	0	82702	Aldo/keto reductase
Cre03.g156250	0	0	81974	Proteome of centriole protein 13	POC13
Cre11.g467350	0	0	78183	Acyl-CoA oxidase/dehydrogenase
Cre02.g120250	0	0	75788	Chloroplast protein kinase required for state transitions	STT7
Cre09.g387300	0	0	74289	PTHR12707:SF0 - PININ
Cre06.g251600	0	0	73176	Eukaryotic translation initiation factor 5	EIF5B2
Cre12.g554800	0	0	72630	Phosphoribulokinase, chloroplastic	PRK1
Cre01.g001750	0	0	71456	chloroplast trigger factor	TIG1
Cre09.g416050	0	0	71224	Argininosuccinate synthase	AGS1
Cre06.g278185	0	0	69781	UDP-glucose dehydrogenase	UGD2
Cre07.g325736	0	0	65609	PF04755 - PAP_fibrillin	PAP_fibrillin
CreCp.g802304	0	0	65566
Cre12.g559250	0	0	61689	Proteome of centriole protein 14	POC14
Cre12.g485800	0	0	60226	FtsH-like membrane ATPase/metalloprotease	FTSH1
Cre17.g703700	0	0	59136	Succinate-CoA ligase beta chain	SCLB1
Cre03.g182950	0	0	58137	K12820 - pre-mRNA-splicing factor ATP-dependent RNA helicase DHX15/PRP43 (DHX15, PRP43)
Cre03.g149250	0	0	54962	Isocitrate lyase
Cre01.g029750	0	0	51679	ODA5-Associated Adenylate Kinase	DAAK1
Cre13.g579901	0	0	50016	Deg protease	DEG6
Cre03.g178600	0	0	49585	DNA topoisomerase I	TOP1
Cre16.g680000	0	0	48753	Mitochondrial ATP synthase subunit 5, OSCP subunit	ATP5
Cre11.g477300	0	0	45761	Flagellar Associated Protein 8	FAP8
Cre05.g234651	0	0	44458	PTHR11122:SF12 - ALDOSE 1-EPIMERASE FAMILY PROTEIN
Cre06.g284100	0	0	39659	Rhesus protein, CO2-responsive	RHP1
Cre01.g005900	0	0	38291	K10290 - F-box protein 3	FBXO3
Cre13.g592150	0	0	34813	DEAD/DEAH box helicase, possible nuclear pre-mRNA splicing factor
Cre12.g533800	0	0	34701	Cyclophilin 22	CYN22
Cre01.g018800	0	0	34007	Mitochondrial F1F0 ATP synthase subunit 6	ATP6
Cre08.g368500	0	0	31513	K14838 - nucleolar protein 15	NOP15
Cre08.g371957	0	0	30751	Regulatory-associated protein of TOR	RAPTOR
Cre17.g725750	0	0	26869	K11089 - 60 kDa SS-A/Ro ribonucleoprotein	TROVE2, SSA2
Cre12.g513200	0	0	26824	Enolase	ENO1
Cre09.g388726	0	0	26301	Polynucleotide 3'-phosphatase / 2'(3')-polynucleotidase
Cre16.g671950	0	0	21483	IPR000305 - GIY-YIG nuclease superfamily
Cre12.g539100	0	0	20025	DEAD box RNA helicase
Cre06.g300750	0	0	19860	K12874 - intron-binding protein aquarius	AQR
Cre17.g697350	0	0	18886	K12861 - pre-mRNA-splicing factor SPF27	BCAS2
Cre13.g565321	0	0	18254	4.3.2.2 - Adenylosuccinate lyase / Succino AMP-lyase
Cre02.g104900	0	0	13527	Flagellar Associated Protein 204	FAP204
Cre11.g477950	0	0	12028	IPR000104//IPR005502 - Antifreeze protein, type I // ADP-ribosylation/Crystallin J1
Cre04.g231124	0	0	10961	PF00397//PF00642 - WW domain (WW) // Zinc finger C-x8-C-x5-C-x3-H type (and similar) (zf-CCCH)
Cre03.g205800	0	0	10585	PTHR15440:SF0 - PROTEIN XRP2
Cre13.g587050	0	0	10522	Eukaryotic release factor	ERF1
Cre13.g562150	0	0	9451	PTHR23305:SF12 - GTP-BINDING PROTEIN-RELATED
Cre02.g142206	0	0	8913.3
Cre03.g155650	0	0	8911.6	Clathrin light chain	CLC1
Cre08.g385150	0	0	6961.3
Cre10.g428050	0	0	6515.1
Cre02.g095137	0	0	3413.2	Pyruvate ferredoxin oxidoreductase	PRF1
